# A conditional, myeloid-cell specific estrogen receptor α deletion reprograms the liver immune microenvironment and impedes the growth of colon carcinoma liver metastases

**DOI:** 10.64898/2026.08.28.747896

**Authors:** Orçun Haçariz, Megan Kalaw, Qin Yang, Stephanie Perrino, Pnina Brodt

## Abstract

Liver metastases (LM) remain a major cause of death from different cancer types, in particular malignancies of the gastrointestinal tract. Liver metastases predict a poor response to immunotherapy due, among others, to the immunotolerant microenvironment (ME) of the liver and loss of local and systemic cytotoxic T cells. Thus, strategies that can reprogram the immune ME of the liver and restore cytotoxic T cell reactivity are being sought. We previously reported that estrogen signaling blockade impedes the growth of LM by reducing MDSC accumulation and monocyte/macrophage polarization. The aim of this study was to elucidate the underlying mechanism(s) and assess whether estrogen signaling in the myeloid lineage was driving the immunotolerant ME of LM. To this end, we generated mice with conditional myeloid cell-specific deletions of estrogen receptors (ER)α or ERβ and analyzed in these mice the effect of ER loss on the liver immune ME and the outgrowth of LM. In mice with ERα, but not with ERβ deletion, we observed a marked reduction in the growth of murine colon carcinoma MC-38 liver metastases as compared to their respective controls. Flow cytometry and immunohistochemistry revealed a decrease in macrophages that were polarized to the pro-tumorigenic M2-like phenotype and a concomitant increase in activated CD8^+^ T and NK cells relative to controls. Bulk RNAseq analysis performed on hepatic immune cells infiltrating the liver revealed changes in the expression of key cytokines/chemokines mediating immune cell recruitment, activation and polarization, including *Ccl5* (upregulated) and *Csf1* (downregulated). Taken together, the data suggest that ERα signaling in myeloid-derived cells programs the immune landscape and contributes to an immunosuppressive and metastases-growth permissive ME in the liver.
