## Supplementary data 2 for "A conditional, myeloid-cell specific estrogen receptor α deletion reprograms the liver immune microenvironment and impedes the growth of colon carcinoma liver metastases"

### Sheet: GO-BP
Pathway	ID	Total	Expected	Hits	Pval	FDR
Cell migration	GO:0016477	732	80.2	147	5.91e-14	4.85e-11
Regulation of cell migration	GO:0030334	389	42.6	93	1.26e-13	5.15e-11
Angiogenesis	GO:0001525	349	38.2	82	9.76e-12	2.67e-09
Extracellular structure organization	GO:0043062	123	13.5	41	2.27e-11	4.65e-09
Vasculature development	GO:0001944	538	58.9	110	3.54e-11	5.81e-09
Response to wounding	GO:0009611	610	66.8	118	2.61e-10	3.57e-08
Response to external stimulus	GO:0009605	789	86.4	143	3.69e-10	4.33e-08
Regulation of angiogenesis	GO:0045765	147	16.1	43	8.35e-10	8.56e-08
Regulation of response to external stimulus	GO:0032101	349	38.2	75	5.62e-09	5.12e-07
Negative regulation of cell migration	GO:0030336	107	11.7	33	1.82e-08	1.49e-06
Wound healing	GO:0042060	222	24.3	52	7.05e-08	5.25e-06
Immune response	GO:0006955	821	89.9	138	1.06e-07	7.21e-06
Regulation of anatomical structure morphogenesis	GO:0022603	570	62.4	102	2.76e-07	1.74e-05
Leukocyte migration	GO:0050900	166	18.2	41	3.79e-07	2.22e-05
Defense response	GO:0006952	876	95.9	142	6.19e-07	3.39e-05
Positive regulation of cell migration	GO:0030335	239	26.2	52	8.34e-07	4.27e-05
Positive regulation of immune response	GO:0050778	345	37.8	68	9.01e-07	4.35e-05
Negative regulation of multicellular organismal process	GO:0051241	294	32.2	60	1.21e-06	5.49e-05
Inflammatory response	GO:0006954	376	41.2	72	1.34e-06	5.77e-05
Immune effector process	GO:0002252	464	50.8	84	1.98e-06	8.11e-05
Blood coagulation	GO:0007596	142	15.6	35	2.79e-06	0.000109
Tissue remodeling	GO:0048771	102	11.2	28	2.94e-06	0.000109
Tube development	GO:0035295	350	38.3	67	3.14e-06	0.000112
Humoral immune response	GO:0006959	92	10.1	26	3.66e-06	0.000125
Positive regulation of angiogenesis	GO:0045766	77	8.43	23	4.73e-06	0.000155
Positive regulation of multicellular organismal process	GO:0051240	491	53.8	86	5.87e-06	0.000185
Regulation of immune system process	GO:0002682	868	95.1	136	6.96e-06	0.0002
Organ morphogenesis	GO:0009887	574	62.9	97	7.23e-06	0.0002
Regulation of cell adhesion	GO:0030155	243	26.6	50	7.25e-06	0.0002
Regulation of immune response	GO:0050776	472	51.7	83	7.32e-06	0.0002
Coagulation	GO:0050817	148	16.2	35	7.57e-06	0.0002
Positive regulation of developmental process	GO:0051094	642	70.3	106	7.87e-06	0.000202
Negative regulation of developmental process	GO:0051093	488	53.4	85	8.31e-06	0.000206
Regulation of multicellular organismal process	GO:0051239	1860	204	259	9.39e-06	0.000226
Cell_substrate adhesion	GO:0031589	177	19.4	39	1.41e-05	0.000329
Cell activation	GO:0001775	669	73.3	108	1.78e-05	0.000402
Acute inflammatory response	GO:0002526	83	9.09	23	1.87e-05	0.000402
Endothelial cell migration	GO:0043542	100	11	26	1.9e-05	0.000402
Negative regulation of transport	GO:0051051	238	26.1	48	1.91e-05	0.000402
Hemostasis	GO:0007599	155	17	35	2.2e-05	0.000452
Negative regulation of hydrolase activity	GO:0051346	260	28.5	51	2.35e-05	0.00047
Cell_cell adhesion	GO:0016337	248	27.2	49	2.77e-05	0.000542
Morphogenesis of an epithelium	GO:0002009	317	34.7	59	2.88e-05	0.000549
Regulation of body fluid levels	GO:0050878	223	24.4	45	3.4e-05	0.000629
Activation of immune response	GO:0002253	250	27.4	49	3.45e-05	0.000629
Regulation of developmental process	GO:0050793	1450	159	205	3.71e-05	0.000662
Sensory organ development	GO:0007423	273	29.9	52	4.49e-05	0.000783
Positive regulation of immune system process	GO:0002684	557	61	91	5.23e-05	0.000894
Leukocyte chemotaxis	GO:0030595	112	12.3	27	5.65e-05	0.000946
Adaptive immune response	GO:0002250	195	21.4	40	6.22e-05	0.00102
T cell activation	GO:0042110	347	38	62	6.44e-05	0.00104
Innate immune response	GO:0045087	362	39.6	64	6.83e-05	0.00108
Anatomical structure formation involved in morphogenesis	GO:0048646	1380	151	194	6.99e-05	0.00108
Positive regulation of response to stimulus	GO:0048584	1140	124	164	8.04e-05	0.00121
Triglyceride metabolic process	GO:0006641	79	8.65	21	8.29e-05	0.00121
Interferon_gamma production	GO:0032609	79	8.65	21	8.29e-05	0.00121
Regulation of cell proliferation	GO:0042127	1060	116	154	8.53e-05	0.00123
Tissue morphogenesis	GO:0048729	395	43.3	68	9.53e-05	0.00135
Negative regulation of secretion	GO:0051048	98	10.7	24	0.00011	0.00153
Regulation of growth	GO:0040008	435	47.6	73	0.000123	0.00167
Adaptive immune response based on somatic recombination of immune receptors built from immunoglobulin superfamily domains	GO:0002460	181	19.8	37	0.000125	0.00167
Leukocyte differentiation	GO:0002521	377	41.3	65	0.000129	0.00171
Immune system process	GO:0002376	1740	191	236	0.000143	0.00186
Cell maturation	GO:0048469	77	8.43	20	0.000171	0.00217
Epidermis development	GO:0008544	151	16.5	32	0.000175	0.00217
Heart development	GO:0007507	359	39.3	62	0.000175	0.00217
Negative regulation of angiogenesis	GO:0016525	55	6.02	16	0.000183	0.00224
Regulation of cell growth	GO:0001558	232	25.4	44	0.000186	0.00224
Organ development	GO:0048513	2100	230	278	0.000188	0.00224
Epithelial cell differentiation	GO:0030855	192	21	38	0.000205	0.0024
Leukocyte activation	GO:0045321	602	65.9	94	0.000216	0.00249
Tissue development	GO:0009888	1090	119	155	0.000244	0.00278
T cell differentiation	GO:0030217	182	19.9	36	0.000301	0.00338
Tube morphogenesis	GO:0035239	245	26.8	45	0.000334	0.00371
Negative regulation of immune system process	GO:0002683	190	20.8	37	0.000344	0.00377
Regulation of defense response	GO:0031347	346	37.9	59	0.00035	0.00377
Lymphocyte activation	GO:0046649	502	55	79	0.000533	0.00568
Regulation of blood pressure	GO:0008217	103	11.3	23	0.000635	0.00668
Regulation of immune effector process	GO:0002697	217	23.8	40	0.000649	0.00673
Cytokine secretion	GO:0050663	98	10.7	22	0.000765	0.00779
Growth	GO:0040007	656	71.9	98	0.000769	0.00779
Striated muscle tissue development	GO:0014706	279	30.6	48	0.000984	0.00984
Defense response to bacterium	GO:0042742	113	12.4	24	0.00104	0.0103
Developmental maturation	GO:0021700	133	14.6	27	0.00109	0.0106
Regulation of cytokine secretion	GO:0050707	82	8.98	19	0.00114	0.011
Positive regulation of cell proliferation	GO:0008284	588	64.4	88	0.00133	0.0127
Negative regulation of catalytic activity	GO:0043086	495	54.2	76	0.00137	0.013
Regulation of transport	GO:0051049	895	98	126	0.00154	0.0143
Gland development	GO:0048732	185	20.3	34	0.00168	0.0153
Hemopoiesis	GO:0030097	585	64.1	87	0.00171	0.0153
Regulation of nucleocytoplasmic transport	GO:0046822	137	15	27	0.00172	0.0153
Anatomical structure morphogenesis	GO:0009653	1810	198	235	0.00172	0.0153
Negative regulation of cell proliferation	GO:0008285	430	47.1	67	0.00177	0.0156
Endothelial cell proliferation	GO:0001935	79	8.65	18	0.00187	0.0163
Positive regulation of cytokine secretion	GO:0050715	61	6.68	15	0.00196	0.0169
Muscle organ development	GO:0007517	268	29.4	45	0.00229	0.0195
Lipid homeostasis	GO:0055088	87	9.53	19	0.00239	0.0202
Cell proliferation	GO:0008283	1300	143	174	0.00256	0.0214
Hematopoietic or lymphoid organ development	GO:0048534	618	67.7	90	0.00269	0.0223
Lymphocyte differentiation	GO:0030098	249	27.3	42	0.00289	0.0237
Regulation of cellular component organization	GO:0051128	1180	130	159	0.00294	0.0239
Secondary metabolic process	GO:0019748	24	2.63	8	0.00298	0.024
Regulation of lymphocyte activation	GO:0051249	287	31.4	47	0.00309	0.0246
Regulation of intracellular transport	GO:0032386	214	23.4	37	0.00325	0.0256
Cellular cation homeostasis	GO:0030003	288	31.5	47	0.00331	0.0258
Positive regulation of cell adhesion	GO:0045785	116	12.7	23	0.00336	0.026
Negative regulation of cell adhesion	GO:0007162	77	8.43	17	0.0035	0.0267
Regulation of lipid metabolic process	GO:0019216	179	19.6	32	0.00353	0.0267
Regulation of hydrolase activity	GO:0051336	656	71.9	94	0.00355	0.0267
Positive regulation of defense response	GO:0031349	187	20.5	33	0.0038	0.0283
Developmental growth	GO:0048589	218	23.9	37	0.00446	0.033
Positive regulation of cell differentiation	GO:0045597	478	52.4	71	0.0045	0.033
Regulation of protein secretion	GO:0050708	126	13.8	24	0.00475	0.0345
Embryonic morphogenesis	GO:0048598	378	41.4	58	0.00488	0.0351
Glucose catabolic process	GO:0006007	67	7.34	15	0.00515	0.0364
Actin filament bundle assembly	GO:0051017	67	7.34	15	0.00515	0.0364
Synapse organization	GO:0050808	80	8.76	17	0.00529	0.0368
Phosphatidylinositol_mediated signaling	GO:0048015	80	8.76	17	0.00529	0.0368
Regulation of secretion	GO:0051046	349	38.2	54	0.00544	0.0375
Skeletal system development	GO:0001501	273	29.9	44	0.00552	0.0377
Chemical homeostasis	GO:0048878	699	76.6	98	0.00561	0.038
Protein secretion	GO:0009306	163	17.9	29	0.00569	0.0382
Cation homeostasis	GO:0055080	343	37.6	53	0.00602	0.0401
Phagocytosis	GO:0006909	109	11.9	21	0.00694	0.0459
Negative regulation of cytoskeleton organization	GO:0051494	76	8.32	16	0.00736	0.0483
Cell morphogenesis involved in differentiation	GO:0000904	441	48.3	65	0.00759	0.0494
Regulation of protein import into nucleus	GO:0042306	110	12	21	0.00772	0.0496
Negative regulation of growth	GO:0045926	174	19.1	30	0.00784	0.0496
Regulation of endothelial cell proliferation	GO:0001936	70	7.67	15	0.00786	0.0496
Actin filament organization	GO:0007015	196	21.5	33	0.00787	0.0496
Axon guidance	GO:0007411	97	10.6	19	0.00831	0.052
Second_messenger_mediated signaling	GO:0019932	104	11.4	20	0.00847	0.0526
Regulation of T cell activation	GO:0050863	212	23.2	35	0.0086	0.053
Immune system development	GO:0002520	655	71.7	91	0.00946	0.0576
Gliogenesis	GO:0042063	126	13.8	23	0.00948	0.0576
Regulation of neurogenesis	GO:0050767	375	41.1	56	0.00973	0.0587
Positive regulation of transport	GO:0051050	456	49.9	66	0.0107	0.0639
Calcium_mediated signaling	GO:0019722	66	7.23	14	0.011	0.0653
Embryo development	GO:0009790	775	84.9	105	0.0114	0.0674
Cell_cell signaling	GO:0007267	482	52.8	69	0.0117	0.0681
Negative regulation of intracellular transport	GO:0032387	60	6.57	13	0.0117	0.0681
Cellular component disassembly	GO:0022411	143	15.7	25	0.0121	0.0699
Epithelial to mesenchymal transition	GO:0001837	67	7.34	14	0.0125	0.0718
Secretion by cell	GO:0032940	501	54.9	71	0.0133	0.0752
Interleukin_2 production	GO:0032623	42	4.6	10	0.0134	0.0752
T cell proliferation	GO:0042098	137	15	24	0.0134	0.0752
Homophilic cell adhesion	GO:0007156	36	3.94	9	0.0135	0.0752
Positive regulation of cell cycle	GO:0045787	102	11.2	19	0.0141	0.0781
Xenobiotic metabolic process	GO:0006805	25	2.74	7	0.0152	0.0835
Regulation of T cell proliferation	GO:0042129	111	12.2	20	0.017	0.093
Homeostasis of number of cells	GO:0048872	215	23.5	34	0.0177	0.0959
Myeloid leukocyte differentiation	GO:0002573	141	15.4	24	0.0187	0.101
Activation of JUN kinase activity	GO:0007257	26	2.85	7	0.0189	0.101
Protein maturation	GO:0051604	127	13.9	22	0.0196	0.105
Cell_matrix adhesion	GO:0007160	106	11.6	19	0.0207	0.11
Regulation of endocytosis	GO:0030100	121	13.3	21	0.0219	0.115
Positive regulation of cellular component organization	GO:0051130	505	55.3	70	0.022	0.115
Regulation of catalytic activity	GO:0050790	1340	147	169	0.023	0.119
Negative regulation of DNA binding	GO:0043392	27	2.96	7	0.0231	0.119
Bone remodeling	GO:0046849	52	5.7	11	0.0232	0.119
Viral genome replication	GO:0019079	46	5.04	10	0.0248	0.126
Response to chemical stimulus	GO:0042221	2060	226	252	0.0254	0.129
Positive regulation of protein secretion	GO:0050714	87	9.53	16	0.0257	0.129
Secretion	GO:0046903	576	63.1	78	0.027	0.135
Response to steroid hormone stimulus	GO:0048545	131	14.3	22	0.0272	0.135
Response to toxin	GO:0009636	74	8.11	14	0.0285	0.14
Keratinocyte differentiation	GO:0030216	47	5.15	10	0.0286	0.14
Regulation of cell differentiation	GO:0045595	999	109	128	0.0299	0.146
Cytokine production	GO:0001816	472	51.7	65	0.03	0.146
Positive regulation of epithelial cell proliferation	GO:0050679	96	10.5	17	0.0307	0.148
Myeloid cell differentiation	GO:0030099	280	30.7	41	0.0322	0.155
Negative regulation of cell differentiation	GO:0045596	385	42.2	54	0.0334	0.158
Neuropeptide signaling pathway	GO:0007218	29	3.18	7	0.0335	0.158
Embryo implantation	GO:0007566	23	2.52	6	0.0336	0.158
Protein polymerization	GO:0051258	134	14.7	22	0.0341	0.16
Rho protein signal transduction	GO:0007266	112	12.3	19	0.0348	0.162
Positive regulation of T cell activation	GO:0050870	142	15.6	23	0.0354	0.164
Response to drug	GO:0042493	143	15.7	23	0.038	0.173
Maintenance of location	GO:0051235	143	15.7	23	0.038	0.173
Cell development	GO:0048468	1190	130	149	0.038	0.173
Regulation of homeostatic process	GO:0032844	244	26.7	36	0.0387	0.175
Regulation of viral reproduction	GO:0050792	70	7.67	13	0.0388	0.175
Response to xenobiotic stimulus	GO:0009410	30	3.29	7	0.0397	0.178
Lipid transport	GO:0006869	199	21.8	30	0.0435	0.194
Regulation of cytoskeleton organization	GO:0051493	255	27.9	37	0.0453	0.201
Homeostatic process	GO:0042592	1080	119	136	0.0458	0.201
Sister chromatid segregation	GO:0000819	44	4.82	9	0.0461	0.201
Neurogenesis	GO:0022008	862	94.4	110	0.0462	0.201
Ras protein signal transduction	GO:0007265	216	23.7	32	0.0467	0.202
Regulation of biological quality	GO:0065008	2120	232	255	0.0471	0.202
Regulation of cell morphogenesis	GO:0022604	288	31.5	41	0.0474	0.202
Protein processing	GO:0016485	116	12.7	19	0.0475	0.202
Enzyme linked receptor protein signaling pathway	GO:0007167	601	65.8	79	0.0475	0.202

### Sheet: KEGG
Pathway	ID	Total	Expected	Hits	Pval	FDR
Complement and coagulation cascades	mmu04610	74	8.11	43	6.1e-23	1.91e-20
Staphylococcus aureus infection	mmu05150	44	4.82	20	7.12e-09	1.11e-06
Hematopoietic cell lineage	mmu04640	77	8.43	26	7.64e-08	7.97e-06
Protein digestion and absorption	mmu04974	46	5.04	19	1.13e-07	8.85e-06
Drug metabolism - other enzymes	mmu00983	65	7.12	23	1.62e-07	9.08e-06
Metabolism of xenobiotics by cytochrome P450	mmu00980	43	4.71	18	1.91e-07	9.08e-06
Cell adhesion molecules (CAMs)	mmu04514	101	11.1	30	2.03e-07	9.08e-06
Amoebiasis	mmu05146	82	8.98	26	3.17e-07	1.24e-05
Chemical carcinogenesis	mmu05204	58	6.35	21	3.56e-07	1.24e-05
Cytokine-cytokine receptor interaction	mmu04060	172	18.8	41	1.04e-06	3.24e-05
Drug metabolism - cytochrome P450	mmu00982	40	4.38	16	1.91e-06	5.42e-05
ECM-receptor interaction	mmu04512	60	6.57	20	3.02e-06	7.88e-05
Retinol metabolism	mmu00830	51	5.59	18	3.72e-06	8.95e-05
Steroid hormone biosynthesis	mmu00140	46	5.04	15	6.89e-05	0.00154
Systemic lupus erythematosus	mmu05322	63	6.9	18	9.58e-05	0.002
Prion diseases	mmu05020	31	3.4	11	0.000277	0.00541
Ascorbate and aldarate metabolism	mmu00053	18	1.97	8	0.000323	0.00595
Natural killer cell mediated cytotoxicity	mmu04650	93	10.2	22	0.000355	0.00618
Pentose and glucuronate interconversions	mmu00040	24	2.63	9	0.000625	0.0102
Focal adhesion	mmu04510	162	17.7	32	0.000651	0.0102
Porphyrin and chlorophyll metabolism	mmu00860	34	3.72	11	0.000686	0.0102
Type I diabetes mellitus	mmu04940	37	4.05	11	0.00151	0.0205
Graft-versus-host disease	mmu05332	37	4.05	11	0.00151	0.0205
Primary immunodeficiency	mmu05340	32	3.5	10	0.00161	0.021
Bile secretion	mmu04976	43	4.71	12	0.00171	0.0214
Neuroactive ligand-receptor interaction	mmu04080	87	9.53	19	0.00239	0.0277
Leukocyte transendothelial migration	mmu04670	87	9.53	19	0.00239	0.0277
T cell receptor signaling pathway	mmu04660	95	10.4	20	0.00294	0.0328
Pertussis	mmu05133	64	7.01	15	0.00324	0.035
Basal cell carcinoma	mmu05217	41	4.49	11	0.0037	0.0386
Regulation of lipolysis in adipocytes	mmu04923	36	3.94	10	0.00423	0.0427
African trypanosomiasis	mmu05143	31	3.4	9	0.00476	0.0462
Pathways in cancer	mmu05200	409	44.8	62	0.00487	0.0462
Vitamin digestion and absorption	mmu04977	16	1.75	6	0.00518	0.0477
Mineral absorption	mmu04978	32	3.5	9	0.00599	0.0535
Renin-angiotensin system	mmu04614	17	1.86	6	0.00728	0.0606
Allograft rejection	mmu05330	33	3.61	9	0.00745	0.0606
PI3K-Akt signaling pathway	mmu04151	255	27.9	41	0.00751	0.0606
Dilated cardiomyopathy	mmu05414	57	6.24	13	0.00755	0.0606
Proteoglycans in cancer	mmu05205	167	18.3	29	0.008	0.0626
Th1 and Th2 cell differentiation	mmu04658	77	8.43	16	0.00837	0.0639
Progesterone-mediated oocyte maturation	mmu04914	71	7.78	15	0.00898	0.067
PPAR signaling pathway	mmu03320	59	6.46	13	0.0102	0.074
Glutathione metabolism	mmu00480	48	5.26	11	0.013	0.0897
GABAergic synapse	mmu04727	48	5.26	11	0.013	0.0897
Glycosphingolipid biosynthesis - lacto and neolacto series	mmu00601	19	2.08	6	0.0132	0.0897
Platelet activation	mmu04611	102	11.2	19	0.0141	0.0939
Autoimmune thyroid disease	mmu05320	31	3.4	8	0.016	0.104
Hypertrophic cardiomyopathy (HCM)	mmu05410	56	6.13	12	0.0165	0.105
Fat digestion and absorption	mmu04975	20	2.19	6	0.0171	0.107
Chagas disease (American trypanosomiasis)	mmu05142	92	10.1	17	0.021	0.129
Renin secretion	mmu04924	45	4.93	10	0.0215	0.129
Arrhythmogenic right ventricular cardiomyopathy (ARVC)	mmu05412	46	5.04	10	0.0248	0.147
Chemokine signaling pathway	mmu04062	145	15.9	24	0.0255	0.148
AGE-RAGE signaling pathway in diabetic complications	mmu04933	89	9.75	16	0.0312	0.177
Hedgehog signaling pathway	mmu04340	35	3.83	8	0.0323	0.181
TGF-beta signaling pathway	mmu04350	69	7.56	13	0.035	0.19
Malaria	mmu05144	42	4.6	9	0.0353	0.19
Glycolysis / Gluconeogenesis	mmu00010	49	5.37	10	0.0371	0.195
Intestinal immune network for IgA production	mmu04672	36	3.94	8	0.0377	0.195
Axon guidance	mmu04360	128	14	21	0.0381	0.195
Th17 cell differentiation	mmu04659	92	10.1	16	0.0409	0.206
Ras signaling pathway	mmu04014	160	17.5	25	0.0427	0.206
Rap1 signaling pathway	mmu04015	160	17.5	25	0.0427	0.206
Leishmaniasis	mmu05140	64	7.01	12	0.0431	0.206
Transcriptional misregulation in cancer	mmu05202	145	15.9	23	0.0435	0.206
HIF-1 signaling pathway	mmu04066	93	10.2	16	0.0446	0.208
Arachidonic acid metabolism	mmu00590	44	4.82	9	0.0461	0.212
Central carbon metabolism in cancer	mmu05230	58	6.35	11	0.0479	0.217
Fluid shear stress and atherosclerosis	mmu05418	124	13.6	20	0.0491	0.22
